# Comparison of oral and gut microbiome highlights role of oral bacteria in systemic inflammation in HIV

**DOI:** 10.1101/2025.05.16.654362

**Authors:** Jennifer A. Fulcher, Katharine Newman, Bryan Pham, Fan Li, Grace D. Cho, Julie Elliott, Nicole H. Tobin, Steven Shoptaw, Pamina M. Gorbach, Grace M. Aldrovandi

**Affiliations:** Division of Infectious Diseases, Department of Medicine, David Geffen School of Medicine at UCLA; Division of Infectious Diseases, Department of Pediatrics, David Geffen School of Medicine at UCLA; Department of Family Medicine, David Geffen School of Medicine at UCLA; Department of Epidemiology, Fielding School of Public Health, University of California, Los Angeles

## Abstract

**Background:** Chronic HIV-1 infection is associated with increased inflammation-related comorbidities, despite effective viral suppression with antiretroviral therapy. While the role of the gut microbiome in inflammation is well-studied, the contribution of the oral microbiome remains less clear. This study investigates the relationship between the oral and gut microbiomes in driving systemic inflammation in persons with HIV.

**Methods:** This cross-sectional study utilized archived samples from 198 participants (99 with HIV and 99 without HIV). Oral microbiome composition was analyzed via 16S rRNA sequencing and systemic inflammatory biomarkers were measured using multiplex assays. Gut microbiome data from previous studies were integrated for comparative analyses. Bacterial inflammatory potential was assessed through in vitro co-culture and epithelial barrier permeability assays.

**Results:** The oral microbiome in HIV was characterized by increased *Veillonella, Capnocytophaga*, and *Megasphaera*, and several decreased genera including *Fusobacterium*. Using PERMANOVA, we found that the oral microbiome was a significant driver of cytokine variation in HIV compared to the gut microbiome, and identified specific associations with oral *Veillonella* and *Megasphaera*. We found no differences in anti-*Veillonella parvula* serum IgG by HIV status, but IgG titers did correlate with microbial translocation markers sCD14 and LBP in HIV. *In vitro* studies demonstrated that *Veillonella parvula* increased oral epithelial barrier permeability and induced monocyte activation.

**Conclusions:** The oral microbiome, particularly *Veillonella parvula*, may contributes to systemic inflammation in HIV through mechanisms involving epithelial barrier disruption, oral translocation, and monocyte activation.
