## Supplemental Table 2 for "Comparison of oral and gut microbiome highlights role of oral bacteria in systemic inflammation in HIV"

### Sheet: Sheet1
	sCD14				LBP				sCD163				FABP2				IL-8				IL-6				TNF-alpha				sCD27				CXCL10				CRP
Variable	Coefficient	SE	95% CI	P-value	Coefficient	SE	95% CI	P-value	Coefficient	SE	95% CI	P-value	Coefficient	SE	95% CI	P-value	Coefficient	SE	95% CI	P-value	Coefficient	SE	95% CI	P-value	Coefficient	SE	95% CI	P-value	Coefficient	SE	95% CI	P-value	Coefficient	SE	95% CI	P-value	Coefficient	SE	95% CI	P-value
Intercept	5.617	0.232	5.156 to 6.078	<0.0001	6.688	0.2681	6.156 to 7.221	<0.0001	5.755	0.2338	5.290 to 6.219	<0.0001	3.158	0.2294	2.702 to 3.614	<0.0001	1.397	0.2434	0.9132 to 1.881	<0.0001	0.5454	0.3281	-0.1068 to 1.198	0.1001	0.92	0.3593	0.2058 to 1.634	0.0122	4.139	0.1488	3.844 to 4.435	<0.0001	2.26	0.2902	1.683 to 2.837	<0.0001	5.876	0.5609	4.761 to 6.991	<0.0001
Age	-0.002112	0.003758	-0.009582 to 0.005358	0.5755	-0.009418	0.004343	-0.01805 to -0.0007863	0.0328	-0.003485	0.003788	-0.01101 to 0.004045	0.3602	0.001504	0.003716	-0.005882 to 0.008890	0.6867	-0.004841	0.003943	-0.01268 to 0.002997	0.2229	0.004068	0.005316	-0.006498 to 0.01463	0.4462	0.006595	0.005822	-0.004976 to 0.01817	0.2604	-0.002527	0.00241	-0.007317 to 0.002264	0.2974	0.001064	0.004701	-0.008279 to 0.01041	0.8215	-0.004393	0.009088	-0.02246 to 0.01367	0.63
HIV	-0.1413	0.05585	-0.2523 to -0.03034	0.0132	-0.1179	0.06453	-0.2462 to 0.01036	0.0711	0.1533	0.05629	0.04137 to 0.2651	0.0078	0.2392	0.05522	0.1294 to 0.3489	<0.0001	0.1099	0.0586	-0.006593 to 0.2263	0.0641	0.2559	0.079	0.09893 to 0.4130	0.0017	0.2986	0.08651	0.1266 to 0.4705	0.0009	0.08382	0.03581	0.01263 to 0.1550	0.0216	0.229	0.06985	0.09013 to 0.3678	0.0015	-0.1832	0.135	-0.4516 to 0.08524	0.1785
FN IgG	-0.02359	0.05929	-0.1414 to 0.09425	0.6917	-0.04885	0.06851	-0.1850 to 0.08732	0.4777	0.01572	0.05976	-0.1031 to 0.1345	0.7931	-0.006538	0.05862	-0.1231 to 0.1100	0.9115	-0.1369	0.06221	-0.2606 to -0.01327	0.0304	0.05538	0.08386	-0.1113 to 0.2221	0.5107	0.06136	0.09184	-0.1212 to 0.2439	0.5058	-0.1083	0.03802	-0.1839 to -0.03275	0.0055	-0.132	0.07416	-0.2794 to 0.01534	0.0785	-0.02037	0.1434	-0.3053 to 0.2646	0.8873
VP IgG	0.1688	0.06757	0.03453 to 0.3031	0.0143	0.1784	0.07808	0.02323 to 0.3336	0.0247	0.004756	0.06811	-0.1306 to 0.1401	0.9445	-0.05741	0.06681	-0.1902 to 0.07539	0.3925	-0.06434	0.0709	-0.2053 to 0.07658	0.3667	-0.07258	0.09558	-0.2626 to 0.1174	0.4497	-0.134	0.1047	-0.3421 to 0.07400	0.2037	0.02349	0.04333	-0.06264 to 0.1096	0.5892	-0.06059	0.08452	-0.2286 to 0.1074	0.4754	0.07663	0.1634	-0.2481 to 0.4014	0.6402
