## Supplemental Table 1 for "Comparison of oral and gut microbiome highlights role of oral bacteria in systemic inflammation in HIV"

### Sheet: Species
Species	contrast	estimate	SE	df	t.ratio	p.value	model	padj	dir
Ruminococcus bromii	(hiv+) - (hiv-)	-1.09341	0.164349	193	-6.65302	2.88805e-10	NB	5.05409e-08	down
Mogibacterium timidum	(hiv+) - (hiv-)	-1.27379	0.241443	192	-5.27575	3.54909e-07	ZINB	3.10545e-05	down
Desulfomicrobium orale	(hiv+) - (hiv-)	-2.33663	0.476605	192	-4.90265	2.00731e-06	ZINB	0.000117093	down
Treponema parvum	(hiv+) - (hiv-)	-1.79305	0.375689	192	-4.7727	3.59379e-06	ZINB	0.000157229	down
Gemella bergeri	(hiv+) - (hiv-)	-3.35993	0.744197	192	-4.51484	1.10384e-05	ZINB	0.000386344	down
Filifactor alocis	(hiv+) - (hiv-)	-0.90776	0.203047	192	-4.4707	1.33156e-05	ZINB	0.000388373	down
Treponema denticola	(hiv+) - (hiv-)	-0.852906	0.201375	193	-4.23541	3.529e-05	NB	0.000854227	down
Slackia exigua	(hiv+) - (hiv-)	-1.06709	0.253405	192	-4.21099	3.90504e-05	ZINB	0.000854227	down
Lactobacillus salivarius	(hiv+) - (hiv-)	-2.04257	0.493622	192	-4.13793	5.24022e-05	ZINB	0.00101893	down
Treponema amylovorum	(hiv+) - (hiv-)	-1.60983	0.399429	192	-4.03033	8.0242e-05	ZINB	0.00140424	down
Fretibacterium fastidiosum	(hiv+) - (hiv-)	-0.80639	0.201735	192	-3.99727	9.13091e-05	ZINB	0.00145264	down
Lautropia mirabilis	(hiv+) - (hiv-)	-0.826048	0.208113	193	-3.96922	0.000101655	NB	0.00148246	down
Eubacterium nodatum	(hiv+) - (hiv-)	-1.04084	0.270108	192	-3.85342	0.000158735	ZINB	0.00213681	down
Streptococcus sanguinis	(hiv+) - (hiv-)	-0.547179	0.149085	192	-3.67026	0.0003139	ZINB	0.00392375	down
Prevotella loescheii	(hiv+) - (hiv-)	-0.729142	0.209107	192	-3.48693	0.000605592	ZINB	0.00706524	down
Tannerella forsythia	(hiv+) - (hiv-)	-0.705705	0.204431	192	-3.45205	0.000684256	ZINB	0.00748405	down
Aggregatibacter actinomycetemcomitans	(hiv+) - (hiv-)	-1.97319	0.58507	192	-3.37257	0.000900646	ZINB	0.00927135	down
Bifidobacterium dentium	(hiv+) - (hiv-)	-1.41604	0.428719	192	-3.30296	0.00114109	ZINB	0.0108051	down
Eggerthia catenaformis	(hiv+) - (hiv-)	-1.22935	0.373125	192	-3.29474	0.00117313	ZINB	0.0108051	down
Catonella morbi	(hiv+) - (hiv-)	-0.590053	0.183639	192	-3.21311	0.00154009	ZINB	0.0134758	down
Alloprevotella tannerae	(hiv+) - (hiv-)	-0.58641	0.187527	193	-3.12707	0.0020387	NB	0.0169892	down
Fusobacterium equinum	(hiv+) - (hiv-)	-1.49583	0.493272	192	-3.03248	0.00276075	ZINB	0.0212416	down
Oribacterium sinus	(hiv+) - (hiv-)	-0.475113	0.157574	193	-3.01516	0.00291376	NB	0.0212416	down
Thermus thermophilus	(hiv+) - (hiv-)	-1.4693	0.489077	193	-3.00424	0.00301558	NB	0.0212416	down
Lactobacillus fermentum	(hiv+) - (hiv-)	-2.39167	0.796577	192	-3.00244	0.00303452	ZINB	0.0212416	down
Treponema socranskii	(hiv+) - (hiv-)	-0.536948	0.180096	192	-2.98145	0.00324039	ZINB	0.0218103	down
Dialister invisus	(hiv+) - (hiv-)	-0.466347	0.160927	192	-2.89788	0.00419382	ZINB	0.0271822	down
Mycoplasma salivarium	(hiv+) - (hiv-)	-0.566151	0.198735	192	-2.84878	0.00486728	ZINB	0.0304205	down
Capnocytophaga granulosa	(hiv+) - (hiv-)	0.410002	0.145651	192	2.81497	0.00538685	ZINB	0.0318093	up
Lactobacillus kalixensis	(hiv+) - (hiv-)	-2.10836	0.750116	193	-2.81071	0.00545301	NB	0.0318093	down
Campylobacter ureolyticus	(hiv+) - (hiv-)	-2.05873	0.746009	192	-2.75966	0.00634654	ZINB	0.0358272	down
Prevotella aurantiaca	(hiv+) - (hiv-)	-1.42032	0.525491	192	-2.70285	0.00749121	ZINB	0.0399197	down
Prevotella nigrescens	(hiv+) - (hiv-)	-0.485995	0.17993	193	-2.70102	0.00752772	NB	0.0399197	down
Prevotella oralis	(hiv+) - (hiv-)	-0.583959	0.217191	192	-2.68869	0.00780412	ZINB	0.0401683	down
Megasphaera micronuciformis	(hiv+) - (hiv-)	0.499317	0.187708	193	2.66007	0.00846954	NB	0.0423477	up
Treponema lecithinolyticum	(hiv+) - (hiv-)	-0.476611	0.182083	192	-2.61755	0.00956226	ZINB	0.0464832	down
Bilophila wadsworthia	(hiv+) - (hiv-)	1.8287	0.777374	193	2.35241	0.0196593	NB	0.0929833	up
Parvimonas micra	(hiv+) - (hiv-)	-0.390531	0.168561	192	-2.31686	0.0215666	ZINB	0.0968229	down
Fusobacterium nucleatum	(hiv+) - (hiv-)	-0.344785	0.148829	192	-2.31666	0.0215777	ZINB	0.0968229	down
Leptotrichia shahii	(hiv+) - (hiv-)	-0.574335	0.258965	192	-2.21781	0.0277402	ZINB	0.118903	NS
Selenomonas infelix	(hiv+) - (hiv-)	0.380647	0.17241	192	2.2078	0.0284427	ZINB	0.118903	NS
Capnocytophaga leadbetteri	(hiv+) - (hiv-)	0.356456	0.16155	192	2.20647	0.0285368	ZINB	0.118903	NS
Prevotella denticola	(hiv+) - (hiv-)	-0.413106	0.188542	193	-2.19106	0.0296449	NB	0.120648	NS
Prevotella multisaccharivorax	(hiv+) - (hiv-)	1.79251	0.824797	192	2.17328	0.0309837	ZINB	0.123231	NS
Treponema medium	(hiv+) - (hiv-)	-0.348307	0.164114	192	-2.12235	0.03509	ZINB	0.136245	NS
Porphyromonas endodontalis	(hiv+) - (hiv-)	-0.415808	0.197748	192	-2.10272	0.0367939	ZINB	0.136245	NS
Prevotella salivae	(hiv+) - (hiv-)	0.370817	0.176824	193	2.0971	0.0372869	NB	0.136245	NS
Actinomyces lingnae	(hiv+) - (hiv-)	0.365998	0.174596	192	2.09625	0.03737	ZINB	0.136245	NS
Leptotrichia goodfellowii	(hiv+) - (hiv-)	-0.436953	0.212114	192	-2.05999	0.0407488	ZINB	0.145532	NS
Campylobacter showae	(hiv+) - (hiv-)	-0.42115	0.207019	192	-2.03436	0.043291	ZINB	0.151518	NS
Prevotella nanceiensis	(hiv+) - (hiv-)	0.409816	0.204569	193	2.00331	0.0465426	NB	0.159705	NS
Selenomonas artemidis	(hiv+) - (hiv-)	0.401474	0.20374	192	1.97052	0.0502158	ZINB	0.168461	NS
Actinomyces georgiae	(hiv+) - (hiv-)	0.423122	0.215482	192	1.9636	0.0510197	ZINB	0.168461	NS
Helicobacter typhlonius	(hiv+) - (hiv-)	1.20006	0.631647	193	1.89989	0.0589383	NB	0.191004	NS
Prevotella multiformis	(hiv+) - (hiv-)	0.687312	0.365035	192	1.88287	0.0612309	ZINB	0.193943	NS
Prevotella corporis	(hiv+) - (hiv-)	-0.916721	0.488462	193	-1.87675	0.0620616	NB	0.193943	NS
Fusobacterium necrophorum	(hiv+) - (hiv-)	-1.6176	0.86685	193	-1.86607	0.0635494	NB	0.195108	NS
Lactobacillus vaginalis	(hiv+) - (hiv-)	-1.11375	0.602173	192	-1.84955	0.0659162	ZINB	0.198184	NS
Prevotella intermedia	(hiv+) - (hiv-)	-0.404357	0.219541	193	-1.84183	0.0670344	NB	0.198184	NS
Atopobium rimae	(hiv+) - (hiv-)	-0.38247	0.208357	193	-1.83565	0.0679487	NB	0.198184	NS
Prevotella fusca	(hiv+) - (hiv-)	-0.59525	0.32997	192	-1.80395	0.0728063	ZINB	0.20887	NS
Capnocytophaga haemolytica	(hiv+) - (hiv-)	0.661442	0.371687	192	1.77957	0.0767289	ZINB	0.216574	NS
Anaeroglobus geminatus	(hiv+) - (hiv-)	-0.423309	0.245953	192	-1.7211	0.0868432	ZINB	0.241231	NS
Treponema maltophilum	(hiv+) - (hiv-)	-0.334603	0.19786	192	-1.69111	0.0924385	ZINB	0.252762	NS
Mycoplasma lipophilum	(hiv+) - (hiv-)	-1.27463	0.761952	192	-1.67285	0.0959849	ZINB	0.254837	NS
Haemophilus influenzae	(hiv+) - (hiv-)	-0.710667	0.424984	192	-1.67222	0.0961098	ZINB	0.254837	NS
Phocaeicola abscessus	(hiv+) - (hiv-)	-0.426021	0.273671	192	-1.55669	0.12119	ZINB	0.312821	NS
Scardovia wiggsiae	(hiv+) - (hiv-)	-0.453768	0.291848	193	-1.55481	0.12163	NB	0.312821	NS
Campylobacter curvus	(hiv+) - (hiv-)	0.464314	0.300002	192	1.5477	0.123341	ZINB	0.312821	NS
Stomatobaculum longum	(hiv+) - (hiv-)	0.296294	0.192856	192	1.53635	0.126098	ZINB	0.315246	NS
Oribacterium asaccharolyticum	(hiv+) - (hiv-)	-0.24588	0.162193	192	-1.51597	0.13117	ZINB	0.323308	NS
Shuttleworthia satelles	(hiv+) - (hiv-)	-0.369274	0.255248	192	-1.44673	0.149603	ZINB	0.36362	NS
Eubacterium sulci	(hiv+) - (hiv-)	-0.278474	0.194896	192	-1.42883	0.154677	ZINB	0.370802	NS
Actinomyces odontolyticus	(hiv+) - (hiv-)	0.192246	0.136027	193	1.41329	0.159181	NB	0.376441	NS
Faucicola mancuniensis	(hiv+) - (hiv-)	-0.660685	0.478325	192	-1.38125	0.168808	ZINB	0.393886	NS
Prevotella conceptionensis	(hiv+) - (hiv-)	0.202266	0.148058	192	1.36613	0.173497	ZINB	0.398672	NS
Actinomyces massiliensis	(hiv+) - (hiv-)	-0.304534	0.22473	192	-1.35511	0.176975	ZINB	0.398672	NS
Selenomonas noxia	(hiv+) - (hiv-)	0.253882	0.187664	192	1.35285	0.177694	ZINB	0.398672	NS
Prevotella buccae	(hiv+) - (hiv-)	0.26537	0.199	192	1.33352	0.183942	ZINB	0.402915	NS
Faecalibacterium prausnitzii	(hiv+) - (hiv-)	-0.309667	0.232355	193	-1.33274	0.18419	NB	0.402915	NS
Neisseria elongata	(hiv+) - (hiv-)	0.39835	0.31283	192	1.27337	0.204425	ZINB	0.439459	NS
Granulicatella elegans	(hiv+) - (hiv-)	-0.240656	0.189617	192	-1.26917	0.205918	ZINB	0.439459	NS
Streptococcus pyogenes	(hiv+) - (hiv-)	-1.00311	0.796041	192	-1.26013	0.209152	ZINB	0.440983	NS
Leptotrichia wadei	(hiv+) - (hiv-)	0.272272	0.218277	192	1.24737	0.213781	ZINB	0.445377	NS
Haemophilus haemolyticus	(hiv+) - (hiv-)	0.729872	0.592182	192	1.23251	0.219265	ZINB	0.451428	NS
Wolinella africanus	(hiv+) - (hiv-)	-0.378703	0.310499	192	-1.21966	0.224091	ZINB	0.455999	NS
Campylobacter concisus	(hiv+) - (hiv-)	0.159935	0.136016	193	1.17585	0.241102	NB	0.484976	NS
Porphyromonas gingivalis	(hiv+) - (hiv-)	-0.346202	0.297548	193	-1.16352	0.246056	NB	0.486488	NS
Alloscardovia omnicolens	(hiv+) - (hiv-)	0.330387	0.284771	192	1.16019	0.247414	ZINB	0.486488	NS
Prevotella veroralis	(hiv+) - (hiv-)	0.209792	0.191469	192	1.0957	0.274583	ZINB	0.533912	NS
Pseudomonas aeruginosa	(hiv+) - (hiv-)	0.519688	0.47746	192	1.08844	0.277764	ZINB	0.534162	NS
Fusicatenibacter saccharivorans	(hiv+) - (hiv-)	1.26315	1.17156	192	1.07817	0.282309	ZINB	0.537001	NS
Prevotella amnii	(hiv+) - (hiv-)	-0.53219	0.509197	193	-1.04515	0.297259	NB	0.558275	NS
Capnocytophaga ochracea	(hiv+) - (hiv-)	-0.158053	0.152249	192	-1.03812	0.30052	ZINB	0.558275	NS
Eikenella corrodens	(hiv+) - (hiv-)	0.152956	0.148119	192	1.03266	0.303063	ZINB	0.558275	NS
Cardiobacterium valvarum	(hiv+) - (hiv-)	-0.229869	0.225072	192	-1.02131	0.308391	ZINB	0.562172	NS
Dialister pneumosintes	(hiv+) - (hiv-)	-0.202011	0.200374	192	-1.00817	0.314643	ZINB	0.567656	NS
Leptotrichia hongkongensis	(hiv+) - (hiv-)	-0.1837	0.184258	192	-0.996975	0.320031	ZINB	0.571484	NS
Bulleidia extructa	(hiv+) - (hiv-)	-0.22858	0.232202	192	-0.984404	0.326156	ZINB	0.571914	NS
Pyramidobacter piscolens	(hiv+) - (hiv-)	0.566489	0.576242	192	0.983075	0.326808	ZINB	0.571914	NS
Sneathia sanguinegens	(hiv+) - (hiv-)	-0.230513	0.238955	193	-0.964672	0.335916	NB	0.577588	NS
Prevotella dentalis	(hiv+) - (hiv-)	-0.274769	0.285262	192	-0.963215	0.336651	ZINB	0.577588	NS
Oribacterium parvum	(hiv+) - (hiv-)	-0.194831	0.213481	192	-0.912641	0.362576	ZINB	0.616027	NS
Leptotrichia hofstadii	(hiv+) - (hiv-)	-0.190776	0.211956	192	-0.900071	0.36921	ZINB	0.621266	NS
Lachnoanaerobaculum saburreum	(hiv+) - (hiv-)	0.187255	0.210815	192	0.888241	0.375522	ZINB	0.625871	NS
Atopobium vaginae	(hiv+) - (hiv-)	0.223595	0.258091	193	0.866343	0.387378	NB	0.639539	NS
Neisseria perflava	(hiv+) - (hiv-)	0.744379	0.869782	192	0.855822	0.393163	ZINB	0.643024	NS
Neisseria oralis	(hiv+) - (hiv-)	0.469412	0.574172	193	0.817546	0.414625	NB	0.66568	NS
Kingella oralis	(hiv+) - (hiv-)	-0.136596	0.169468	192	-0.806029	0.421223	ZINB	0.66568	NS
Prevotella melaninogenica	(hiv+) - (hiv-)	0.116924	0.145076	193	0.805947	0.421265	NB	0.66568	NS
Streptobacillus hongkongensis	(hiv+) - (hiv-)	-0.472708	0.589861	192	-0.801388	0.423898	ZINB	0.66568	NS
Prevotella baroniae	(hiv+) - (hiv-)	-0.181694	0.227775	192	-0.797691	0.426035	ZINB	0.66568	NS
Corynebacterium matruchotii	(hiv+) - (hiv-)	0.126756	0.16606	192	0.763313	0.446214	ZINB	0.683291	NS
Prevotella pallens	(hiv+) - (hiv-)	0.145689	0.191544	193	0.760604	0.447822	NB	0.683291	NS
Prevotella bivia	(hiv+) - (hiv-)	-0.255235	0.336453	192	-0.758604	0.44902	ZINB	0.683291	NS
Gemella asaccharolytica	(hiv+) - (hiv-)	-0.497875	0.677715	192	-0.734638	0.463457	ZINB	0.698128	NS
Olsenella uli	(hiv+) - (hiv-)	-0.26086	0.357719	192	-0.729232	0.466748	ZINB	0.698128	NS
Dialister micraerophilus	(hiv+) - (hiv-)	0.344661	0.479157	192	0.719307	0.472827	ZINB	0.701226	NS
Prevotella histicola	(hiv+) - (hiv-)	0.140984	0.207576	193	0.679193	0.497829	NB	0.7311	NS
Rothia mucilaginosa	(hiv+) - (hiv-)	0.1045	0.156587	193	0.667357	0.505341	NB	0.7311	NS
Cardiobacterium hominis	(hiv+) - (hiv-)	0.110675	0.165902	192	0.667109	0.505504	ZINB	0.7311	NS
Prevotella disiens	(hiv+) - (hiv-)	-0.33613	0.509152	193	-0.660176	0.509928	NB	0.731454	NS
Veillonella parvula	(hiv+) - (hiv-)	0.17632	0.270249	192	0.652434	0.514901	ZINB	0.732583	NS
Neisseria meningitidis	(hiv+) - (hiv-)	0.380985	0.598674	192	0.636383	0.525285	ZINB	0.740024	NS
Selenomonas sputigena	(hiv+) - (hiv-)	0.108854	0.172425	192	0.63131	0.528589	ZINB	0.740024	NS
Prevotella oulorum	(hiv+) - (hiv-)	-0.121036	0.195867	192	-0.61795	0.53734	ZINB	0.742833	NS
Cryptobacterium curtum	(hiv+) - (hiv-)	0.180906	0.296448	192	0.610247	0.54242	ZINB	0.742833	NS
Prevotella timonensis	(hiv+) - (hiv-)	0.215634	0.356826	192	0.604312	0.54635	ZINB	0.742833	NS
Prevotella saccharolytica	(hiv+) - (hiv-)	-0.106309	0.176457	192	-0.602467	0.547574	ZINB	0.742833	NS
Prevotella buccalis	(hiv+) - (hiv-)	0.902405	1.61979	193	0.557113	0.578096	NB	0.778206	NS
Treponema vincentii	(hiv+) - (hiv-)	0.122625	0.223193	192	0.549413	0.58336	ZINB	0.779298	NS
Eubacterium infirmum	(hiv+) - (hiv-)	0.129196	0.239662	192	0.539076	0.590459	ZINB	0.782805	NS
Rothia dentocariosa	(hiv+) - (hiv-)	-0.0887998	0.168926	193	-0.525673	0.599719	NB	0.789104	NS
Prevotella micans	(hiv+) - (hiv-)	-0.11022	0.221629	192	-0.497317	0.619534	ZINB	0.809093	NS
Prevotella oris	(hiv+) - (hiv-)	-0.0696052	0.151684	192	-0.458884	0.646836	ZINB	0.83632	NS
Gardnerella vaginalis	(hiv+) - (hiv-)	0.126264	0.284657	192	0.443566	0.657856	ZINB	0.83632	NS
Porphyromonas catoniae	(hiv+) - (hiv-)	0.0811705	0.183306	192	0.442813	0.658399	ZINB	0.83632	NS
Prevotella marshii	(hiv+) - (hiv-)	0.0904585	0.205575	192	0.440027	0.660412	ZINB	0.83632	NS
Porphyromonas uenonis	(hiv+) - (hiv-)	-0.227403	0.525595	193	-0.432658	0.665746	NB	0.83632	NS
Akkermansia muciniphila	(hiv+) - (hiv-)	-0.0573268	0.13547	193	-0.423171	0.672642	NB	0.83632	NS
Haemophilus parainfluenzae	(hiv+) - (hiv-)	-0.0580153	0.137629	193	-0.421533	0.673835	NB	0.83632	NS
Peptostreptococcus stomatis	(hiv+) - (hiv-)	0.0798848	0.19317	193	0.413546	0.679666	NB	0.837617	NS
Lactobacillus amylovorus	(hiv+) - (hiv-)	-0.231109	0.575074	192	-0.401876	0.688222	ZINB	0.84223	NS
Prevotella maculosa	(hiv+) - (hiv-)	-0.0573237	0.145783	192	-0.393212	0.694599	ZINB	0.844131	NS
Simonsiella muelleri	(hiv+) - (hiv-)	0.142732	0.42563	192	0.335343	0.737733	ZINB	0.890367	NS
Fusobacterium periodonticum	(hiv+) - (hiv-)	-0.141772	0.470469	192	-0.301343	0.763479	ZINB	0.909186	NS
Selenomonas dianae	(hiv+) - (hiv-)	-0.065364	0.217134	192	-0.301031	0.763717	ZINB	0.909186	NS
Veillonella montpellierensis	(hiv+) - (hiv-)	-0.222183	0.791307	192	-0.28078	0.779182	ZINB	0.914957	NS
Finegoldia magna	(hiv+) - (hiv-)	0.122409	0.449991	193	0.272025	0.785893	NB	0.914957	NS
Corynebacterium durum	(hiv+) - (hiv-)	-0.0478057	0.176347	192	-0.271089	0.786614	ZINB	0.914957	NS
Kingella kingae	(hiv+) - (hiv-)	0.123493	0.461894	192	0.267363	0.789477	ZINB	0.914957	NS
Actinomyces gerencseriae	(hiv+) - (hiv-)	0.0549711	0.234836	192	0.234083	0.81517	ZINB	0.938518	NS
Capnocytophaga sputigena	(hiv+) - (hiv-)	0.0218797	0.164512	192	0.132998	0.894334	ZINB	0.999998	NS
Capnocytophaga gingivalis	(hiv+) - (hiv-)	-0.0139752	0.145052	192	-0.0963464	0.923346	ZINB	0.999998	NS
Alloprevotella rava	(hiv+) - (hiv-)	-0.0200253	0.212653	193	-0.0941687	0.925073	NB	0.999998	NS
Leptotrichia trevisanii	(hiv+) - (hiv-)	-0.0166159	0.225067	192	-0.0738262	0.941226	ZINB	0.999998	NS
Leptotrichia buccalis	(hiv+) - (hiv-)	-0.0135651	0.209462	192	-0.0647614	0.948431	ZINB	0.999998	NS
Prevotella shahii	(hiv+) - (hiv-)	0.0201843	0.318876	192	0.0632984	0.949595	ZINB	0.999998	NS
Solobacterium moorei	(hiv+) - (hiv-)	-0.00845047	0.149321	192	-0.0565927	0.954929	ZINB	0.999998	NS
Neisseria bacilliformis	(hiv+) - (hiv-)	-0.0147649	0.303863	192	-0.0485906	0.961296	ZINB	0.999998	NS
Streptococcus mutans	(hiv+) - (hiv-)	0.0181679	0.384662	193	0.0472308	0.962378	NB	0.999998	NS
Campylobacter gracilis	(hiv+) - (hiv-)	-0.00363947	0.146305	192	-0.024876	0.98018	ZINB	0.999998	NS
Actinomyces graevenitzii	(hiv+) - (hiv-)	-0.00212858	0.18011	193	-0.0118182	0.990583	NB	0.999998	NS
Atopobium parvulum	(hiv+) - (hiv-)	-0.00155085	0.156559	192	-0.00990588	0.992107	ZINB	0.999998	NS
Enterococcus faecalis	(hiv+) - (hiv-)	-13.1905	4345.54	192	-0.00303542	0.997581	ZINB	0.999998	NS
Neisseria flavescens	(hiv+) - (hiv-)	13.5473	5288.82	192	0.00256151	0.997959	ZINB	0.999998	NS
Mycoplasma arginini	(hiv+) - (hiv-)	10.8399	4246.86	192	0.00255244	0.997966	ZINB	0.999998	NS
Streptococcus australis	(hiv+) - (hiv-)	11.938	5155.53	192	0.00231558	0.998155	ZINB	0.999998	NS
Thermus scotoductus	(hiv+) - (hiv-)	-11.7661	6061.47	193	-0.00194113	0.998453	NB	0.999998	NS
Corynebacterium argentoratense	(hiv+) - (hiv-)	12.6564	6922.33	192	0.00182834	0.998543	ZINB	0.999998	NS
Lactobacillus delbrueckii	(hiv+) - (hiv-)	12.4551	7297.86	192	0.00170668	0.99864	ZINB	0.999998	NS
Streptococcus salivarius	(hiv+) - (hiv-)	11.432	7390.46	192	0.00154686	0.998767	ZINB	0.999998	NS
Peptoniphilus lacrimalis	(hiv+) - (hiv-)	3.11277	16618.6	192	0.000187307	0.999851	ZINB	0.999998	NS
Streptococcus oralis	(hiv+) - (hiv-)	-0.993734	23904.3	193	-4.15714e-05	0.999967	NB	0.999998	NS
Bifidobacterium bifidum	(hiv+) - (hiv-)	-5.68224	2.70171e+06	193	-2.1032e-06	0.999998	NB	0.999998	NS
Parabacteroides goldsteinii	(hiv+) - (hiv-)	-32.5975	NA	192	NA	NA	ZINB	NA	NA
Staphylococcus aureus	(hiv+) - (hiv-)	-26.8306	NA	192	NA	NA	ZINB	NA	NA

### Sheet: Genus
Genus	contrast	estimate	SE	df	t.ratio	p.value	model	padj	dir
Lactobacillus	(hiv+) - (hiv-)	-1.10913	0.220965	193	-5.01947	1.17343e-06	NB	2.69889e-05	down
Lautropia	(hiv+) - (hiv-)	-0.696604	0.206071	193	-3.3804	0.000875918	NB	0.0100731	down
Megasphaera	(hiv+) - (hiv-)	0.474904	0.171007	193	2.77711	0.00602532	NB	0.037161	up
Oribacterium	(hiv+) - (hiv-)	-0.371921	0.137774	193	-2.6995	0.0075608	NB	0.037161	down
Capnocytophaga	(hiv+) - (hiv-)	0.322073	0.120332	193	2.67654	0.00807849	NB	0.037161	up
Fusobacterium	(hiv+) - (hiv-)	-0.245339	0.0985849	193	-2.48861	0.0136709	NB	0.0500004	down
Treponema	(hiv+) - (hiv-)	-0.454173	0.185452	193	-2.44901	0.0152175	NB	0.0500004	down
Veillonella	(hiv+) - (hiv-)	0.256816	0.107796	193	2.38242	0.0181704	NB	0.0522399	up
Streptococcus	(hiv+) - (hiv-)	-0.20692	0.102524	193	-2.01826	0.044948	NB	0.114867	NS
Alloprevotella	(hiv+) - (hiv-)	-0.289638	0.157042	193	-1.84433	0.0666682	NB	0.153337	NS
Paraprevotella	(hiv+) - (hiv-)	0.27121	0.17298	193	1.56787	0.118549	NB	0.247874	NS
Leptotrichia	(hiv+) - (hiv-)	0.163643	0.113929	193	1.43636	0.152518	NB	0.279688	NS
Actinomyces	(hiv+) - (hiv-)	0.166504	0.117502	193	1.41704	0.158085	NB	0.279688	NS
Prevotella	(hiv+) - (hiv-)	0.136512	0.102977	193	1.32566	0.186519	NB	0.286422	NS
Gemella	(hiv+) - (hiv-)	0.152713	0.115271	193	1.32482	0.186797	NB	0.286422	NS
Granulicatella	(hiv+) - (hiv-)	0.111672	0.108121	193	1.03285	0.302968	NB	0.435516	NS
Neisseria	(hiv+) - (hiv-)	0.131407	0.168629	193	0.779268	0.436777	NB	0.590933	NS
Porphyromonas	(hiv+) - (hiv-)	0.0613673	0.127457	193	0.481474	0.630725	NB	0.805926	NS
Atopobium	(hiv+) - (hiv-)	-0.0560743	0.130925	193	-0.428294	0.668915	NB	0.809739	NS
Haemophilus	(hiv+) - (hiv-)	-0.0288894	0.127709	193	-0.226213	0.821275	NB	0.944467	NS
Rothia	(hiv+) - (hiv-)	-0.0185518	0.14422	193	-0.128636	0.89778	NB	0.983283	NS
Actinobacillus	(hiv+) - (hiv-)	-0.0150265	0.218938	193	-0.0686338	0.945352	NB	0.988323	NS
Campylobacter	(hiv+) - (hiv-)	0.000900813	0.101292	193	0.00889319	0.992914	NB	0.992914	NS
